# Viral host-range evolvability changes in response to fluctuating selection

**DOI:** 10.1101/771998

**Authors:** Morgan E. Mouchka, Dillon M. Dorsey, Genna L. Malcangio, Sarah J. Medina, Elizabeth C. Stuart, Justin R. Meyer

## Abstract

The concept of evolvability (the capacity of populations to evolve) has deep historical roots in evolutionary biology. Interest in the subject has been renewed recently by innovations in microbiology that permit direct tests of the causes of evolvability, and with the acknowledgement that evolvability of pathogens has important implications for human health. Here, we investigate how fluctuating selection on the virus, Bacteriophage λ, affects its evolvability. We imposed dynamic selection by altering the expression of two host outer membrane receptors. This, in turn, selected phage to alternately infect the host via a single, or multiple, receptors. Our selection regime resulted in two orthogonal evolutionary behaviors, namely enhanced or reduced evolvability. Strains with enhanced evolvability readily evolved between receptors, losing and gaining the ability to bind multiple receptors more quickly than the ancestral λ. This suggests the receptor-binding protein retained a genetic memory of past states and that evolutionary history can be used to predict future adaptation. Strains with reduced evolvability were refractory to re-specialization and remained generalists on both receptors. Consistent with this behavior, unevolvable strains had reduced rates of molecular evolution in the receptor-binding protein compared to their evolvable counterparts. We found a single mutation in the receptor-binding protein was sufficient to render these strains resistant to evolution and did so by counteracting a receptor-binding trade-off associated with generalism. In this way, cost-free generalization allowed for reduced evolution and evolvability while maximizing success in both environments. Our results suggest the response to fluctuating selection is contingent and can lead to distinct differences in evolvability. These findings contribute to a growing understanding of the causes and consequences of evolvability and have important implications for infectious disease management.
