## Supplementary material for "Viral host-range evolvability changes in response to fluctuating selection": Table S1

### Sheet: Sheet1
Table S1. Mutations identified outside of the J protein. Non-synonymous mutations are denoted by blue, synonymous mutations are denoted in green. The position of the mutation in the codon is denoted in red. Lambdap79 is not endogenous to l, but rather to E. coli (100% identity to BW25113), and likely represents a recombination event between phage and host. Mutations in this region are common due …
Population/Round	Position in genome	Mutation	Annotation	Gene	Description
1R2	42385	C→A	intergenic (+351/–)	lambdap79 → / –	hypothetical protein/–
1R3	42385	C→A	intergenic (+351/–)	lambdap79 → / –	hypothetical protein/–
1R4	42385	C→A	intergenic (+351/–)	lambdap79 → / –	hypothetical protein/–
2R3	42385	C→A	intergenic (+351/–)	lambdap79 → / –	hypothetical protein/–
	42517	C→G	intergenic (+483/–)	lambdap79 → / –	hypothetical protein/–
	42519	2 bp→AG	intergenic (+485/–)	lambdap79 → / –	hypothetical protein/–
	42522	C→T	intergenic (+488/–)	lambdap79 → / –	hypothetical protein/–
	42534	T→C	intergenic (+500/–)	lambdap79 → / –	hypothetical protein/–
	42549	C→T	intergenic (+515/–)	lambdap79 → / –	hypothetical protein/–
	42557	C→T	intergenic (+523/–)	lambdap79 → / –	hypothetical protein/–
	42561	2 bp→GT	intergenic (+527/–)	lambdap79 → / –	hypothetical protein/–
	42576	T→C	intergenic (+542/–)	lambdap79 → / –	hypothetical protein/–
2R4	42385	C→A	intergenic (+351/–)	lambdap79 → / –	hypothetical protein/–
	42517	C→G	intergenic (+483/–)	lambdap79 → / –	hypothetical protein/–
	42519	2 bp→AG	intergenic (+485/–)	lambdap79 → / –	hypothetical protein/–
	42522	C→T	intergenic (+488/–)	lambdap79 → / –	hypothetical protein/–
	42534	T→C	intergenic (+500/–)	lambdap79 → / –	hypothetical protein/–
	42549	C→T	intergenic (+515/–)	lambdap79 → / –	hypothetical protein/–
	42557	C→T	intergenic (+523/–)	lambdap79 → / –	hypothetical protein/–
	42561	2 bp→GT	intergenic (+527/–)	lambdap79 → / –	hypothetical protein/–
	42576	T→C	intergenic (+542/–)	lambdap79 → / –	hypothetical protein/–
3R3	29514	(C)6→7	coding (14/402 nt)	N ←	early gene regulator
3R4	29514	(C)6→7	coding (14/402 nt)	N ←	early gene regulator
	36186	A→G	D50G (GAC→GGC)	NinD →	NinD protein
5R3	39253	T→C	intergenic (+350/‑22)	orf‑64 → / → S	hypothetical protein/anti‑holin
5R4	39253	T→C	intergenic (+350/‑22)	orf‑64 → / → S	hypothetical protein/anti‑holin
	39297	A→G	D8G (GAC→GGC)	S →	anti‑holin
6R1	14608	G→C	A111A (GCG→GCC)	K →	tail component
6R2	14608	G→C	A111A (GCG→GCC)	K →	tail component
6R3	14608	G→C	A111A (GCG→GCC)	K →	tail component
6R4	14608	G→C	A111A (GCG→GCC)	K →	tail component
7R1	42385	C→A	intergenic (+351/–)	lambdap79 → / –	hypothetical protein/–
	42517	C→G	intergenic (+483/–)	lambdap79 → / –	hypothetical protein/–
	42519	2 bp→AG	intergenic (+485/–)	lambdap79 → / –	hypothetical protein/–
	42522	C→T	intergenic (+488/–)	lambdap79 → / –	hypothetical protein/–
	42534	T→C	intergenic (+500/–)	lambdap79 → / –	hypothetical protein/–
	42549	C→T	intergenic (+515/–)	lambdap79 → / –	hypothetical protein/–
	42557	C→T	intergenic (+523/–)	lambdap79 → / –	hypothetical protein/–
	42561	2 bp→GT	intergenic (+527/–)	lambdap79 → / –	hypothetical protein/–
	42576	T→C	intergenic (+542/–)	lambdap79 → / –	hypothetical protein/–
7R2	42385	C→A	intergenic (+351/–)	lambdap79 → / –	hypothetical protein/–
	42517	C→G	intergenic (+483/–)	lambdap79 → / –	hypothetical protein/–
	42519	2 bp→AG	intergenic (+485/–)	lambdap79 → / –	hypothetical protein/–
	42522	C→T	intergenic (+488/–)	lambdap79 → / –	hypothetical protein/–
	42534	T→C	intergenic (+500/–)	lambdap79 → / –	hypothetical protein/–
	42549	C→T	intergenic (+515/–)	lambdap79 → / –	hypothetical protein/–
	42557	C→T	intergenic (+523/–)	lambdap79 → / –	hypothetical protein/–
	42561	2 bp→GT	intergenic (+527/–)	lambdap79 → / –	hypothetical protein/–
	42576	T→C	intergenic (+542/–)	lambdap79 → / –	hypothetical protein/–
7R3	42385	C→A	intergenic (+351/–)	lambdap79 → / –	hypothetical protein/–
	42517	C→G	intergenic (+483/–)	lambdap79 → / –	hypothetical protein/–
	42519	2 bp→AG	intergenic (+485/–)	lambdap79 → / –	hypothetical protein/–
	42522	C→T	intergenic (+488/–)	lambdap79 → / –	hypothetical protein/–
	42534	T→C	intergenic (+500/–)	lambdap79 → / –	hypothetical protein/–
	42549	C→T	intergenic (+515/–)	lambdap79 → / –	hypothetical protein/–
	42557	C→T	intergenic (+523/–)	lambdap79 → / –	hypothetical protein/–
	42561	2 bp→GT	intergenic (+527/–)	lambdap79 → / –	hypothetical protein/–
	42576	T→C	intergenic (+542/–)	lambdap79 → / –	hypothetical protein/–
7R4	42385	C→A	intergenic (+351/–)	lambdap79 → / –	hypothetical protein/–
	42517	C→G	intergenic (+483/–)	lambdap79 → / –	hypothetical protein/–
	42519	2 bp→AG	intergenic (+485/–)	lambdap79 → / –	hypothetical protein/–
	42522	C→T	intergenic (+488/–)	lambdap79 → / –	hypothetical protein/–
	42534	T→C	intergenic (+500/–)	lambdap79 → / –	hypothetical protein/–
	42549	C→T	intergenic (+515/–)	lambdap79 → / –	hypothetical protein/–
	42557	C→T	intergenic (+523/–)	lambdap79 → / –	hypothetical protein/–
	42561	2 bp→GT	intergenic (+527/–)	lambdap79 → / –	hypothetical protein/–
	42576	T→C	intergenic (+542/–)	lambdap79 → / –	hypothetical protein/–
8R2	562	A→G	I125V (ATT→GTT)	nu1 →	DNA packaging protein
8R3	562	A→G	I125V (ATT→GTT)	nu1 →	DNA packaging protein
8R4	562	A→G	I125V (ATT→GTT)	nu1 →	DNA packaging protein
9R3	36302	A→G	Y42C (TAC→TGC)	NinE →	NinE protein
	42385	C→A	intergenic (+351/–)	lambdap79 → / –	hypothetical protein/–
9R4	36302	A→G	Y42C (TAC→TGC)	NinE →	NinE protein
	42385	C→A	intergenic (+351/–)	lambdap79 → / –	hypothetical protein/–
10R3	32087	A→G	intergenic (‑59/‑42)	cI ← / → cro	repressor/antirepressor
	39268	(G)6→5	intergenic (+365/‑7)	orf‑64 → / → S	hypothetical protein/anti‑holin
10R4	32087	A→G	intergenic (‑59/‑42)	cI ← / → cro	repressor/antirepressor
	39268	(G)6→5	intergenic (+365/‑7)	orf‑64 → / → S	hypothetical protein/anti‑holin
11R1	4253	T→C	S473S (AGT→AGC)	B →	capsid component
	37606	G→A	G99S (GGC→AGC)	NinI →	NinI protein
11R2	4253	T→C	S473S (AGT→AGC)	B →	capsid component
	37606	G→A	G99S (GGC→AGC)	NinI →	NinI protein
11R3	4253	T→C	S473S (AGT→AGC)	B →	capsid component
	7105	A→G	A324A (GCA→GCG)	E →	capsid component
	37606	G→A	G99S (GGC→AGC)	NinI →	NinI protein
11R4	4253	T→C	S473S (AGT→AGC)	B →	capsid component
	7105	A→G	A324A (GCA→GCG)	E →	capsid component
	37606	G→A	G99S (GGC→AGC)	NinI →	NinI protein
